# An integrated metagenome catalog reveals novel insights into the murine gut microbiome

**DOI:** 10.1101/528737

**Authors:** Till Robin Lesker, Abilash Chakravarthy, Eric. J.C. Gálvez, Ilias Lagkouvardos, John F. Baines, Thomas Clavel, Alexander Sczyrba, Alice C. McHardy, Till Strowig

**Author notes:** Corresponding author: Till Strowig.

## Abstract

The vast complexity of host-associated microbial ecosystems requires generation of host-specific gene catalogs to survey the functions and diversity of these communities. We generated a comprehensive resource, the integrated mouse gut metagenome catalog (iMGMC), comprising 4.6 million unique genes and 660 high-quality metagenome-assembled genomes (MAGs) linked to reconstructed full-length 16S rRNA gene sequences. iMGMC enables unprecedented coverage and taxonomic resolution, i.e. more than 89% of the identified taxa are not represented in any other databases. The tool (github.com/tillrobin/iMGMC) allowed characterizing the diversity and functions of prevalent and previously unknown microbial community members along the gastrointestinal tract. Moreover, we show that integration of MAGs and 16S rRNA gene data allows a more accurate prediction of functional profiles of communities than based on 16S rRNA amplicons alone. Integrated gene catalogs such as iMGMC are needed to enhance the resolution of numerous existing and future sequencing-based studies.
