## Supplementary material for "An integrated metagenome catalog reveals novel insights into the murine gut microbiome": Table S1

### Sheet: MIKI
#name	Microbiota	Location	Vendor	Barrier	MouseNr	Gbp
ChR11_31_ChR11si	Chr-11	Ileum	Charles Rivers	11	1	1.07
ChR11_32_ChR11ce	Chr-11	Cecum	Charles Rivers	11	1	2.3
ChR11_33_ChR11co	Chr-11	Colon	Charles Rivers	11	1	1.05
ChR11_34_ChR11si	Chr-11	Ileum	Charles Rivers	11	2	0.99
ChR11_35_ChR11ce	Chr-11	Cecum	Charles Rivers	11	2	2.39
ChR11_36_ChR11co	Chr-11	Colon	Charles Rivers	11	2	0.92
ChR11_55_ChR11mp	Chr-11	Content	Charles Rivers	11	NA	3.19
ChR7-11_ch1x9	Chr-7	Content	Charles Rivers	7	3	9.87
ChR7-12_chsi2x10	Chr-7	Ileum	Charles Rivers	7	NA	4.94
ChR7-13_chdc2x11	Chr-7	Colon	Charles Rivers	7	NA	2.14
ChR7_49_ChR7ce	Chr-7	Cecum	Charles Rivers	7	NA	2.04
ChR7-CharlesRivers_mp	Chr-7	Content	Charles Rivers	7	3	1.71
ChR9_25_ChR9si	Chr-9	Ileum	Charles Rivers	9	4	1.02
ChR9_26_ChR9ce	Chr-9	Cecum	Charles Rivers	9	4	1.95
ChR9_27_ChR9co	Chr-9	Colon	Charles Rivers	9	4	1.07
ChR9_28_ChR9si	Chr-9	Ileum	Charles Rivers	9	5	1.3
ChR9_29_ChR9ce	Chr-9	Cecum	Charles Rivers	9	5	2.05
ChR9_30_ChR9co	Chr-9	Colon	Charles Rivers	9	5	0.92
ChR9_54_ChR9mp	Chr-9	Content	Charles Rivers	9	NA	2.86
Har_37_Harlan2si	Harlan-2/Envigo	Ileum	Envigo	2	6	1.19
Har_38_Harlan2ce	Harlan-2/Envigo	Cecum	Envigo	2	6	2.34
Har_39_Harlan2co	Harlan-2/Envigo	Colon	Envigo	2	6	1.48
Har_40_Harlan2si	Harlan-2/Envigo	Ileum	Envigo	2	7	1
Har_41_Harlan2ce	Harlan-2/Envigo	Cecum	Envigo	2	7	2.58
Har_42_Harlan2co	Harlan-2/Envigo	Colon	Envigo	2	7	1.07
Har_56_Harlan2mp	Harlan-2/Envigo	Content	Envigo	2	NA	4.16
HZI_1_HZIsi	HZI	Ileum	HZI	T2	8	2.11
HZI_2_HZIce	HZI	Cecum	HZI	T2	8	2.88
HZI_3_HZIco	HZI	Colon	HZI	T2	8	1.29
HZI-4_ASF_mp	HZI	Content	HZI	T2	9	6.87
HZI-MIKI1	HZI	Content	HZI	T2	9	9.26
JAN10c-2_JAN_in5	Jan-10c	Content	Janvier Labs	10c	NA	4
JAN10c-2_JAN_in5_mp	Jan-10c	Content	Janvier Labs	10c	11	7.33
Jan10c_7_Jan10Csi	Jan-10c	Ileum	Janvier Labs	10c	10	1.41
Jan10c_8_Jan10Cce	Jan-10c	Cecum	Janvier Labs	10c	10	2.73
Jan10c_9_Jan10Cco	Jan-10c	Colon	Janvier Labs	10c	10	1.35
JAN10c-MIKI3	Jan-10c	Content	Janvier Labs	10c	11	7.55
JAN1a_43_Janvier1Asi	Jan-1a	Ileum	Janvier Labs	1a	12	1.46
JAN1a_44_Janvier1Ace	Jan-1a	Cecum	Janvier Labs	1a	12	2.38
JAN1a_45_Janvier1Aco	Jan-1a	Colon	Janvier Labs	1a	12	1.25
JAN1a_46_Janvier1Asi	Jan-1a	Ileum	Janvier Labs	1a	13	1.42
JAN1a_47_Janvier1Ace	Jan-1a	Cecum	Janvier Labs	1a	13	2.58
JAN1a_48_Janvier1Aco	Jan-1a	Colon	Janvier Labs	1a	13	1.4
JAN1a_57_Jan1Amp	Jan-1a	Content	Janvier Labs	1a	NA	3.33
N6-1_N6_in2	Dys	Content	Yale @HZI	T2	NA	4.91
N6-1_N6_in2_mp	Dys	Content	Yale @HZI	T2	14	7.15
N6_4_N6si	Dys	Ileum	Yale @HZI	T2	15	1.64
N6_5_N6ce	Dys	Cecum	Yale @HZI	T2	15	2.87
N6_6_N6co	Dys	Colon	Yale @HZI	T2	15	1.33
N6-MIKI2	Dys	Content	Yale @HZI	T2	14	8.61
NCI_10_NCIsi	Nci1090	Ileum	National Cancer Institute @HZI	T2	16	1.28
NCI_11_NCIce	Nci1090	Cecum	National Cancer Institute @HZI	T2	16	3.02
NCI_12_NCIco	Nci1090	Colon	National Cancer Institute @HZI	T2	16	1.46
NCI-3_1090_in7	Nci1090	Content	National Cancer Institute @HZI	T2	NA	6.24
NCI-3_1090_in7_mp	Nci1090	Content	National Cancer Institute @HZI	T2	17	6.49
NCI-MIKI4	Nci1090	Content	National Cancer Institute @HZI	T2	17	7.41
Tac130_20_Tac130ce	Tac-130	Cecum	Taconic Biosciences	130	18	3.15
Tac130_21_Tac130co	Tac-130	Colon	Taconic Biosciences	130	18	0.8
Tac130_22_Tac130si	Tac-130	Ileum	Taconic Biosciences	130	19	1.58
Tac130_23_Tac130ce	Tac-130	Cecum	Taconic Biosciences	130	19	2.81
Tac130_24_Tac130co	Tac-130	Colon	Taconic Biosciences	130	19	1.3
Tac130_53_Tac130mp	Tac-130	Content	Taconic Biosciences	130	NA	3.9
Tac401_13_Tac401si	Tac-401	Ileum	Taconic Biosciences	410	20	1.37
Tac401_14_Tac401ce	Tac-401	Cecum	Taconic Biosciences	410	20	3.04
Tac401_15_Tac401co	Tac-401	Colon	Taconic Biosciences	410	20	1.15
Tac401_16_Tac401si	Tac-401	Ileum	Taconic Biosciences	410	21	0.56
Tac401_17_Tac401ce	Tac-401	Cecum	Taconic Biosciences	410	21	2.2
Tac401_18_Tac401co	Tac-401	Colon	Taconic Biosciences	410	21	1.59
Tac401_19_Tac130si	Tac-401	Ileum	Taconic Biosciences	410	18	0.87
Tac401_52_Tac401mp	Tac-401	Content	Taconic Biosciences	410	NA	3.57
Tac809-10_tdc2x8	Tac-809/1C-HC	Colon	Taconic Biosciences	809	NA	3.99
Tac809_50_Tac809ce	Tac-809/1C-HC	Cecum	Taconic Biosciences	809	NA	2.54
Tac809-8_tac1x6	Tac-809/1C-HC	Content	Taconic Biosciences	809	NA	8.71
Tac809-9_tsi2x7	Tac-809/1C-HC	Ileum	Taconic Biosciences	809	NA	3.82
Tac809-Taconic_mp	Tac-809/1C-HC	Content	Taconic Biosciences	809	NA	1.4
Munich_Cecal	Munich	Cecum	NA	NA	NA	23.79
Munich_Feces	Munich	Feces	NA	NA	NA	23.4
Munich_Ileum	Munich	Ileum	NA	NA	NA	23.82

### Sheet: MGCv1
#name	SampleID	Age	Air temperature regimen	Alternative accession-SRA_sample	Diet	Food name	Food supplier	Geographic location (country and/or sea,region)	Sample source	Sex	Subspecific genetic lineage	Total mass	Alternative accession-BioSample	Host subject id
1_110627	1	17	30	ERS606288	chow	D12450B	Ssniff	Norway	Taconic in Denmark	male	SV129	22.58	SAMEA3134356	1
2_110627	2	17	30	ERS606289	HF	D12492	Ssniff	Norway	Taconic in Denmark	male	SV129	23.75	SAMEA3134357	2
4_110627	4	17	30	ERS606290	chow	D12450B	Ssniff	Norway	Taconic in Denmark	male	SV129	24.68	SAMEA3134358	4
5_110627	5	17	30	ERS606291	HF	D12492	Ssniff	Norway	Taconic in Denmark	male	SV129	26.97	SAMEA3134359	5
7_110627	7	17	30	ERS606292	chow	D12450B	Ssniff	Norway	Taconic in Denmark	male	SV129	22.56	SAMEA3134360	7
8_110627	8	17	30	ERS606293	HF	D12492	Ssniff	Norway	Taconic in Denmark	male	SV129	23.28	SAMEA3134361	8
10_110627	10	17	30	ERS606294	chow	D12450B	Ssniff	Norway	Taconic in Denmark	male	SV129	24.53	SAMEA3134362	10
11_110627	11	17	30	ERS606295	HF	D12492	Ssniff	Norway	Taconic in Denmark	male	SV129	27.3	SAMEA3134363	11
13_110627	13	17	30	ERS606296	chow	D12450B	Ssniff	Norway	Taconic in Denmark	male	SV129	28.12	SAMEA3134364	13
14_110627	14	17	30	ERS606297	HF	D12492	Ssniff	Norway	Taconic in Denmark	male	SV129	30.66	SAMEA3134365	14
16_110627	16	17	30	ERS606298	chow	D12450B	Ssniff	Norway	Taconic in Denmark	male	SV129	27.06	SAMEA3134366	16
17_110627	17	17	30	ERS606299	HF	D12492	Ssniff	Norway	Taconic in Denmark	male	SV129	26.14	SAMEA3134367	17
19_110627	19	17	30	ERS606300	chow	D12450B	Ssniff	Norway	Taconic in Denmark	male	SV129	26.95	SAMEA3134368	19
20_110627	20	17	30	ERS606301	HF	D12492	Ssniff	Norway	Taconic in Denmark	male	SV129	26.22	SAMEA3134369	20
22_110627	22	17	30	ERS606302	chow	D12450B	Ssniff	Norway	Taconic in Denmark	male	SV129	27.49	SAMEA3134370	22
23_110627	23	17	30	ERS606303	HF	D12492	Ssniff	Norway	Taconic in Denmark	male	SV129	31.49	SAMEA3134371	23
25_110627	25	17	30	ERS606304	chow	D12450B	Ssniff	Norway	Taconic in Denmark	male	SV129	25.62	SAMEA3134372	25
26_110627	26	17	30	ERS606305	HF	D12492	Ssniff	Norway	Taconic in Denmark	male	SV129	28.44	SAMEA3134373	26
28_110627	28	17	30	ERS606306	chow	D12450B	Ssniff	Norway	Taconic in Denmark	male	SV129	29.02	SAMEA3134374	28
29_110627	29	17	30	ERS606307	HF	D12492	Ssniff	Norway	Taconic in Denmark	male	SV129	29.96	SAMEA3134375	29
31_110531	31	17	30	ERS606308	chow	D12450B	Ssniff	Norway	Taconic in Denmark	male	C57/BL6	25.62	SAMEA3134376	31
32_110627	32	17	30	ERS606309	HF	D12492	Ssniff	Norway	Taconic in Denmark	male	C57/BL6	30.15	SAMEA3134377	32
34_110531	34	17	30	ERS606310	chow	D12450B	Ssniff	Norway	Taconic in Denmark	male	C57/BL6	26.61	SAMEA3134378	34
35_110627	35	17	30	ERS606311	HF	D12492	Ssniff	Norway	Taconic in Denmark	male	C57/BL6	28.29	SAMEA3134379	35
37_110531	37	17	30	ERS606312	chow	D12450B	Ssniff	Norway	Taconic in Denmark	male	C57/BL6	26.49	SAMEA3134380	37
38_110627	38	17	30	ERS606313	HF	D12492	Ssniff	Norway	Taconic in Denmark	male	C57/BL6	31.42	SAMEA3134381	38
40_110531	40	17	30	ERS606314	chow	D12450B	Ssniff	Norway	Taconic in Denmark	male	C57/BL6	27.7	SAMEA3134382	40
41_110627	41	17	30	ERS606315	HF	D12492	Ssniff	Norway	Taconic in Denmark	male	C57/BL6	29.54	SAMEA3134383	41
43_110531	43	17	30	ERS606316	chow	D12450B	Ssniff	Norway	Taconic in Denmark	male	C57/BL6	27.48	SAMEA3134384	43
46_110531	46	17	30	ERS606317	chow	D12450B	Ssniff	Norway	Taconic in Denmark	male	C57/BL6	28.16	SAMEA3134385	46
47_110627	47	17	30	ERS606318	HF	D12492	Ssniff	Norway	Taconic in Denmark	male	C57/BL6	30.08	SAMEA3134386	47
49_110627	49	17	30	ERS606319	chow	D12450B	Ssniff	Norway	Taconic in Denmark	male	C57/BL6	27.44	SAMEA3134387	49
50_110627	50	17	30	ERS606320	HF	D12492	Ssniff	Norway	Taconic in Denmark	male	C57/BL6	34.15	SAMEA3134388	50
52_110627	52	17	30	ERS606321	HF	D12492	Ssniff	Norway	Taconic in Denmark	male	C57/BL6	30.61	SAMEA3134389	52
54_110627	54	17	30	ERS606322	HF	D12492	Ssniff	Norway	Taconic in Denmark	male	C57/BL6	30.84	SAMEA3134390	54
1-1_110226	1-1	14	25	ERS606323	HF	D12492	Lab diet	United States	Jax in US	male	C57/BL6	not available	SAMEA3134391	1-1
1-2_110226	1-2	14	25	ERS606324	HF	D12492	Lab diet	United States	Jax in US	male	C57/BL6	not available	SAMEA3134392	1-2
1-3_110226	1-3	14	25	ERS606325	HF	D12492	Lab diet	United States	Jax in US	male	C57/BL6	not available	SAMEA3134393	1-3
1-4_110302	1-4	14	25	ERS606326	HF	D12492	Lab diet	United States	Jax in US	male	C57/BL6	not available	SAMEA3134394	1-4
1-5_110307	1-5	14	25	ERS606327	HF	D12492	Lab diet	United States	Jax in US	male	C57/BL6	not available	SAMEA3134395	1-5
1-6_110307	1-6	14	25	ERS606328	HF	D12492	Lab diet	United States	Jax in US	male	C57/BL6	not available	SAMEA3134396	1-6
1-7_110307	1-7	14	25	ERS606329	HF	D12492	Lab diet	United States	Jax in US	male	C57/BL6	not available	SAMEA3134397	1-7
1-8_110307	1-8	14	25	ERS606330	HF	D12492	Lab diet	United States	Jax in US	male	C57/BL6	not available	SAMEA3134398	1-8
2-1_110307	2-1	14	25	ERS606331	chow	5053	Research diet	United States	Jax in US	male	C57/BL6	not available	SAMEA3134399	2-1
2-2_110307	2-2	14	25	ERS606332	chow	5053	Research diet	United States	Jax in US	male	C57/BL6	not available	SAMEA3134400	2-2
2-3_110307	2-3	14	25	ERS606333	chow	5053	Research diet	United States	Jax in US	male	C57/BL6	not available	SAMEA3134401	2-3
2-4_110307	2-4	14	25	ERS606334	chow	5053	Research diet	United States	Jax in US	male	C57/BL6	not available	SAMEA3134402	2-4
2-5_110307	2-5	14	25	ERS606335	chow	5053	Research diet	United States	Jax in US	male	C57/BL6	not available	SAMEA3134403	2-5
2-6_110307	2-6	14	25	ERS606336	chow	5053	Research diet	United States	Jax in US	male	C57/BL6	not available	SAMEA3134404	2-6
2-7_110307	2-7	14	25	ERS606337	chow	5053	Research diet	United States	Jax in US	male	C57/BL6	not available	SAMEA3134405	2-7
2-8_110307	2-8	14	25	ERS606338	chow	5053	Research diet	United States	Jax in US	male	C57/BL6	not available	SAMEA3134406	2-8
3-1_110307	3-1	10	25	ERS606339	chow	5053	Research diet	United States	Jax in US	female	C57/BL6	not available	SAMEA3134407	3-1
3-2_110307	3-2	10	25	ERS606340	chow	5053	Research diet	United States	Jax in US	female	C57/BL6	not available	SAMEA3134408	3-2
3-3_110307	3-3	10	25	ERS606341	chow	5053	Research diet	United States	Jax in US	female	C57/BL6	not available	SAMEA3134409	3-3
3-4_110307	3-4	10	25	ERS606342	chow	5053	Research diet	United States	Jax in US	female	C57/BL6	not available	SAMEA3134410	3-4
3-5_110307	3-5	10	25	ERS606343	chow	5053	Research diet	United States	Jax in US	female	C57/BL6	not available	SAMEA3134411	3-5
3-6_110307	3-6	10	25	ERS606344	chow	5053	Research diet	United States	Jax in US	female	C57/BL6	not available	SAMEA3134412	3-6
3-7_110307	3-7	10	25	ERS606345	chow	5053	Research diet	United States	Jax in US	female	C57/BL6	not available	SAMEA3134413	3-7
3-8_110307	3-8	10	25	ERS606346	chow	5053	Research diet	United States	Jax in US	female	C57/BL6	not available	SAMEA3134414	3-8
4-1_110307	4-1	10	25	ERS606347	chow	5053	Research diet	United States	Jax in US	female	BALB/c	not available	SAMEA3134415	4-1
4-2_110307	4-2	10	25	ERS606348	chow	5053	Research diet	United States	Jax in US	female	BALB/c	not available	SAMEA3134416	4-2
4-3_110307	4-3	10	25	ERS606349	chow	5053	Research diet	United States	Jax in US	female	BALB/c	not available	SAMEA3134417	4-3
4-4_110307	4-4	10	25	ERS606350	chow	5053	Research diet	United States	Jax in US	female	BALB/c	not available	SAMEA3134418	4-4
4-5_110307	4-5	10	25	ERS606351	chow	5053	Research diet	United States	Jax in US	female	BALB/c	not available	SAMEA3134419	4-5
4-6_110307	4-6	10	25	ERS606352	chow	5053	Research diet	United States	Jax in US	female	BALB/c	not available	SAMEA3134420	4-6
4-7_110307	4-7	10	25	ERS606353	chow	5053	Research diet	United States	Jax in US	female	BALB/c	not available	SAMEA3134421	4-7
4-8_110307	4-8	10	25	ERS606354	chow	5053	Research diet	United States	Jax in US	female	BALB/c	not available	SAMEA3134422	4-8
5-1_110307	5-1	10	25	ERS606355	chow	5053	Research diet	United States	Jax in US	female	SJL	not available	SAMEA3134423	5-1
5-2_110307	5-2	10	25	ERS606356	chow	5053	Research diet	United States	Jax in US	female	SJL	not available	SAMEA3134424	5-2
5-3_110307	5-3	10	25	ERS606357	chow	5053	Research diet	United States	Jax in US	female	SJL	not available	SAMEA3134425	5-3
5-4_110307	5-4	10	25	ERS606358	chow	5053	Research diet	United States	Jax in US	female	SJL	not available	SAMEA3134426	5-4
5-5_110307	5-5	10	25	ERS606359	chow	5053	Research diet	United States	Jax in US	female	SJL	not available	SAMEA3134427	5-5
5-6_110307	5-6	10	25	ERS606360	chow	5053	Research diet	United States	Jax in US	female	SJL	not available	SAMEA3134428	5-6
5-7_110307	5-7	10	25	ERS606361	chow	5053	Research diet	United States	Jax in US	female	SJL	not available	SAMEA3134429	5-7
5-8_110307	5-8	10	25	ERS606362	chow	5053	Research diet	United States	Jax in US	female	SJL	not available	SAMEA3134430	5-8
6-1_110307	6-1	10	25	ERS606363	chow	5053	Research diet	United States	Jax in US	female	129S	not available	SAMEA3134431	6-1
6-2_110307	6-2	10	25	ERS606364	chow	5053	Research diet	United States	Jax in US	female	129S	not available	SAMEA3134432	6-2
6-3_110307	6-3	10	25	ERS606365	chow	5053	Research diet	United States	Jax in US	female	129S	not available	SAMEA3134433	6-3
6-4_110307	6-4	10	25	ERS606366	chow	5053	Research diet	United States	Jax in US	female	129S	not available	SAMEA3134434	6-4
6-5_110307	6-5	10	25	ERS606367	chow	5053	Research diet	United States	Jax in US	female	129S	not available	SAMEA3134435	6-5
6-6_110307	6-6	10	25	ERS606368	chow	5053	Research diet	United States	Jax in US	female	129S	not available	SAMEA3134436	6-6
6-7_110307	6-7	10	25	ERS606369	chow	5053	Research diet	United States	Jax in US	female	129S	not available	SAMEA3134437	6-7
6-8_110307	6-8	10	25	ERS606370	chow	5053	Research diet	United States	Jax in US	female	129S	not available	SAMEA3134438	6-8
7-1_110307	7-1	10	25	ERS606371	chow	5053	Research diet	United States	Jax in US	female	SJL-C57BL/6	not available	SAMEA3134439	7-1
7-2_110307	7-2	10	25	ERS606372	chow	5053	Research diet	United States	Jax in US	female	SJL-C57BL/6	not available	SAMEA3134440	7-2
7-3_110307	7-3	10	25	ERS606373	chow	5053	Research diet	United States	Jax in US	female	SJL-C57BL/6	not available	SAMEA3134441	7-3
7-4_110307	7-4	10	25	ERS606374	chow	5053	Research diet	United States	Jax in US	female	SJL-C57BL/6	not available	SAMEA3134442	7-4
7-5_110307	7-5	10	25	ERS606375	chow	5053	Research diet	United States	Jax in US	female	SJL-C57BL/6	not available	SAMEA3134443	7-5
7-6_110307	7-6	10	25	ERS606376	chow	5053	Research diet	United States	Jax in US	female	SJL-C57BL/6	not available	SAMEA3134444	7-6
7-7_110307	7-7	10	25	ERS606377	chow	5053	Research diet	United States	Jax in US	female	SJL-C57BL/6	not available	SAMEA3134445	7-7
7-8_110307	7-8	10	25	ERS606378	chow	5053	Research diet	United States	Jax in US	female	SJL-C57BL/6	not available	SAMEA3134446	7-8
8-1_110307	8-1	10	25	ERS606379	chow	5053	Research diet	United States	Jax in US	female	NOD	not available	SAMEA3134447	8-1
8-2_110307	8-2	10	25	ERS606380	chow	5053	Research diet	United States	Jax in US	female	NOD	not available	SAMEA3134448	8-2
8-3_110307	8-3	10	25	ERS606381	chow	5053	Research diet	United States	Jax in US	female	NOD	not available	SAMEA3134449	8-3
8-4_110307	8-4	10	25	ERS606382	chow	5053	Research diet	United States	Jax in US	female	NOD	not available	SAMEA3134450	8-4
8-5_110307	8-5	10	25	ERS606383	chow	5053	Research diet	United States	Jax in US	female	NOD	not available	SAMEA3134451	8-5
8-6_110307	8-6	10	25	ERS606384	chow	5053	Research diet	United States	Jax in US	female	NOD	not available	SAMEA3134452	8-6
8-7_110307	8-7	10	25	ERS606385	chow	5053	Research diet	United States	Jax in US	female	NOD	not available	SAMEA3134453	8-7
8-8_110307	8-8	10	25	ERS606386	chow	5053	Research diet	United States	Jax in US	female	NOD	not available	SAMEA3134454	8-8
1A-dyr1-07_100429	1A-dyr1-07	17	22	ERS606387	chow	D12450B	Ssniff	Denmark	Taconic in Denmark	male	SV129	26.7	SAMEA3134455	1A-dyr1
1A-dyr2-07_110104	1A-dyr2-07	17	22	ERS606388	chow	D12450B	Ssniff	Denmark	Taconic in Denmark	male	SV129	26.9	SAMEA3134456	1A-dyr2
1A-dyr3-06_091111	1A-dyr3-06	11	22	ERS606389	chow	D12450B	Ssniff	Denmark	Taconic in Denmark	male	SV129	25.6	SAMEA3134457	1A-dyr3
1A-dyr3-07_091109	1A-dyr3-07	17	22	ERS606390	chow	D12450B	Ssniff	Denmark	Taconic in Denmark	male	SV129	27	SAMEA3134458	1A-dyr3
1A-dyr4-07_110105	1A-dyr4-07	17	22	ERS606391	chow	D12450B	Ssniff	Denmark	Taconic in Denmark	male	SV129	28.3	SAMEA3134459	1A-dyr4
1A-dyr5-06_091109	1A-dyr5-06	11	22	ERS606392	chow	D12450B	Ssniff	Denmark	Taconic in Denmark	male	SV129	30.5	SAMEA3134460	1A-dyr5
1A-dyr5-07_091109	1A-dyr5-07	17	22	ERS606393	chow	D12450B	Ssniff	Denmark	Taconic in Denmark	male	SV129	32	SAMEA3134461	1A-dyr5
1B-dyr7-07_100405	1B-dyr7-07	17	22	ERS606396	chow	D12450B	Ssniff	Denmark	Taconic in Denmark	male	C57/BL6	24.5	SAMEA3134464	1B-dyr7
1B-dyr9-07_110104	1B-dyr9-07	17	22	ERS606397	chow	D12450B	Ssniff	Denmark	Taconic in Denmark	male	C57/BL6	28.7	SAMEA3134465	1B-dyr9
1B-dyr11-07_110104	1B-dyr11-07	17	22	ERS606394	chow	D12450B	Ssniff	Denmark	Taconic in Denmark	male	C57/BL6	25.3	SAMEA3134462	1B-dyr11
1B-dyr12-07_110104	1B-dyr12-07	17	22	ERS606395	chow	D12450B	Ssniff	Denmark	Taconic in Denmark	male	C57/BL6	32	SAMEA3134463	1B-dyr12
2A-dyr13-06_091109	2A-dyr13-06	11	22	ERS606398	chow	D12450B	Ssniff	Denmark	Taconic in Denmark	male	SV129	25.5	SAMEA3134466	2A-dyr13
2A-dyr13-07_091109	2A-dyr13-07	17	22	ERS606399	HF	D12492	Ssniff	Denmark	Taconic in Denmark	male	SV129	30.6	SAMEA3134467	2A-dyr13
2A-dyr14-06_091011	2A-dyr14-06	11	22	ERS606400	chow	D12450B	Ssniff	Denmark	Taconic in Denmark	male	SV129	26.2	SAMEA3134468	2A-dyr14
2A-dyr14-06_101205	2A-dyr14-06	11	22	ERS606400	chow	D12450B	Ssniff	Denmark	Taconic in Denmark	male	SV129	26.2	SAMEA3134468	2A-dyr14
2A-dyr14-07_091011	2A-dyr14-07	17	22	ERS606401	HF	D12492	Ssniff	Denmark	Taconic in Denmark	male	SV129	28	SAMEA3134469	2A-dyr14
2A-dyr14-07_101205	2A-dyr14-07	17	22	ERS606401	HF	D12492	Ssniff	Denmark	Taconic in Denmark	male	SV129	28	SAMEA3134469	2A-dyr14
2A-dyr16-06_091011	2A-dyr16-06	11	22	ERS606402	chow	D12450B	Ssniff	Denmark	Taconic in Denmark	male	SV129	26.4	SAMEA3134470	2A-dyr16
2A-dyr16-06_101205	2A-dyr16-06	11	22	ERS606402	chow	D12450B	Ssniff	Denmark	Taconic in Denmark	male	SV129	26.4	SAMEA3134470	2A-dyr16
2A-dyr16-07_091011	2A-dyr16-07	17	22	ERS606403	HF	D12492	Ssniff	Denmark	Taconic in Denmark	male	SV129	30.2	SAMEA3134471	2A-dyr16
2A-dyr16-07_101205	2A-dyr16-07	17	22	ERS606403	HF	D12492	Ssniff	Denmark	Taconic in Denmark	male	SV129	30.2	SAMEA3134471	2A-dyr16
2B-dyr19-06_100417	2B-dyr19-06	11	22	ERS606404	chow	D12450B	Ssniff	Denmark	Taconic in Denmark	male	C57/BL6	25.5	SAMEA3134472	2B-dyr19
2B-dyr23-07_100429	2B-dyr23-07	17	22	ERS606405	HF	D12492	Ssniff	Denmark	Taconic in Denmark	male	C57/BL6	27.8	SAMEA3134473	2B-dyr23
2B-dyr24-06_100405	2B-dyr24-06	11	22	ERS606406	chow	D12450B	Ssniff	Denmark	Taconic in Denmark	male	C57/BL6	27.6	SAMEA3134474	2B-dyr24
2B-dyr24-06_101207	2B-dyr24-06	11	22	ERS606406	chow	D12450B	Ssniff	Denmark	Taconic in Denmark	male	C57/BL6	27.6	SAMEA3134474	2B-dyr24
2B-dyr24-07_100417	2B-dyr24-07	17	22	ERS606407	HF	D12492	Ssniff	Denmark	Taconic in Denmark	male	C57/BL6	29.5	SAMEA3134475	2B-dyr24
3A-dyr30-06_091109	3A-dyr30-06	11	22	ERS606408	chow	D12450B	Ssniff	Denmark	Taconic in Denmark	male	SV129	25	SAMEA3134476	3A-dyr30
3B-dyr31-06_100501	3B-dyr31-06	11	22	ERS606409	chow	D12450B	Ssniff	Denmark	Taconic in Denmark	male	C57/BL6	27.6	SAMEA3134477	3B-dyr31
3B-dyr31-06_101205	3B-dyr31-06	11	22	ERS606409	chow	D12450B	Ssniff	Denmark	Taconic in Denmark	male	C57/BL6	27.6	SAMEA3134477	3B-dyr31
3B-dyr36-06_100405	3B-dyr36-06	11	22	ERS606410	chow	D12450B	Ssniff	Denmark	Taconic in Denmark	male	C57/BL6	23.6	SAMEA3134478	3B-dyr36
D-Fe1_120416	D-Fe1	NA	NA	ERS606411	chow	NA	NA	Denmark	Taconic in Denmark	male	C57/BL6	not available	SAMEA3134479	D Fe1
D-Fe2_120416	D-Fe2	NA	NA	ERS606413	chow	NA	NA	Denmark	Taconic in Denmark	male	C57/BL6	not available	SAMEA3134481	D Fe2
D-Fe3_120416	D-Fe3	NA	NA	ERS606414	chow	NA	NA	Denmark	Taconic in Denmark	male	C57/BL6	not available	SAMEA3134482	D Fe3
D-Fe4_120416	D-Fe4	NA	NA	ERS606415	chow	NA	NA	Denmark	Taconic in Denmark	male	C57/BL6	not available	SAMEA3134483	D Fe4
D-Fe5_120416	D-Fe5	NA	NA	ERS606416	chow	NA	NA	Denmark	Taconic in Denmark	male	C57/BL6	not available	SAMEA3134484	D Fe5
D-Fe6_120416	D-Fe6	NA	NA	ERS606417	chow	NA	NA	Denmark	Taconic in Denmark	male	C57/BL6	not available	SAMEA3134485	D Fe6
D-Fe7_120416	D-Fe7	NA	NA	ERS606418	chow	NA	NA	Denmark	Taconic in Denmark	male	C57/BL6	not available	SAMEA3134486	D Fe7
D-Fe8_120416	D-Fe8	NA	NA	ERS606419	chow	NA	NA	Denmark	Taconic in Denmark	male	C57/BL6	not available	SAMEA3134487	D Fe8
D-Fe9_120416	D-Fe9	NA	NA	ERS606420	chow	NA	NA	Denmark	Taconic in Denmark	male	C57/BL6	not available	SAMEA3134488	D Fe9
D-Fe10_120416	D-Fe10	NA	NA	ERS606412	chow	NA	NA	Denmark	Taconic in Denmark	male	C57/BL6	not available	SAMEA3134480	D Fe10
G1-1A_111220	G1-1A	14	25	ERS606421	chow	5053	Research diet	United States	Taconic in US	male	C57/BL6	not available	SAMEA3134489	G1-1A
G1-2A_111220	G1-2A	14	25	ERS606422	chow	5053	Research diet	United States	Taconic in US	male	C57/BL6	not available	SAMEA3134490	G1-2A
G1-3A_111220	G1-3A	14	25	ERS606423	chow	5053	Research diet	United States	Taconic in US	male	C57/BL6	not available	SAMEA3134491	G1-3A
G1-4A_111220	G1-4A	14	25	ERS606424	chow	5053	Research diet	United States	Taconic in US	male	C57/BL6	not available	SAMEA3134492	G1-4A
G1-5A_111220	G1-5A	14	25	ERS606425	chow	5053	Research diet	United States	Taconic in US	male	C57/BL6	not available	SAMEA3134493	G1-5A
G1-6A_111220	G1-6A	14	25	ERS606426	chow	5053	Research diet	United States	Taconic in US	male	C57/BL6	not available	SAMEA3134494	G1-6A
G1-7A_111220	G1-7A	14	25	ERS606427	chow	5053	Research diet	United States	Taconic in US	male	C57/BL6	not available	SAMEA3134495	G1-7A
G1-8A_111217	G1-8A	14	25	ERS606428	chow	5053	Research diet	United States	Taconic in US	male	C57/BL6	not available	SAMEA3134496	G1-8A
Group2-1A_111217	Group2-1A	14	25	ERS606429	HF	D12492	Lab diet	United States	Taconic in US	male	C57/BL6	not available	SAMEA3134497	Group2-1A
Group2-2A_111217	Group2-2A	14	25	ERS606430	HF	D12492	Lab diet	United States	Taconic in US	male	C57/BL6	not available	SAMEA3134498	Group2-2A
Group2-3A_111217	Group2-3A	14	25	ERS606431	HF	D12492	Lab diet	United States	Taconic in US	male	C57/BL6	not available	SAMEA3134499	Group2-3A
Group2-4A_111219	Group2-4A	14	25	ERS606432	HF	D12492	Lab diet	United States	Taconic in US	male	C57/BL6	not available	SAMEA3134500	Group2-4A
Group2-5A_111219	Group2-5A	14	25	ERS606433	HF	D12492	Lab diet	United States	Taconic in US	male	C57/BL6	not available	SAMEA3134501	Group2-5A
Group2-6A_111219	Group2-6A	14	25	ERS606434	HF	D12492	Lab diet	United States	Taconic in US	male	C57/BL6	not available	SAMEA3134502	Group2-6A
Group2-7A_111219	Group2-7A	14	25	ERS606435	HF	D12492	Lab diet	United States	Taconic in US	male	C57/BL6	not available	SAMEA3134503	Group2-7A
Group2-8A_111220	Group2-8A	14	25	ERS606436	HF	D12492	Lab diet	United States	Taconic in US	male	C57/BL6	not available	SAMEA3134504	Group2-8A
MC-0-1_111223	MC-0-1	6	25	ERS606437	chow	GB 14924.3	NA	China	Southern Medical University in China	male	C57/BL6	not available	SAMEA3134505	MC-1
MC-0-3_111223	MC-0-3	6	25	ERS606438	chow	GB 14924.3	NA	China	Southern Medical University in China	male	C57/BL6	not available	SAMEA3134506	MC-3
MC-6-1_111223	MC-6-1	14	25	ERS606439	chow	GB 14924.3	NA	China	Southern Medical University in China	male	C57/BL6	not available	SAMEA3134507	MC-1
MC-6-2_111223	MC-6-2	14	25	ERS606440	chow	GB 14924.3	NA	China	Southern Medical University in China	male	C57/BL6	not available	SAMEA3134508	MC-2
MC-6-3_111223	MC-6-3	14	25	ERS606441	chow	GB 14924.3	NA	China	Southern Medical University in China	male	C57/BL6	not available	SAMEA3134509	MC-3
MC-6-4_111223	MC-6-4	14	25	ERS606442	chow	GB 14924.3	NA	China	Southern Medical University in China	male	C57/BL6	not available	SAMEA3134510	MC-4
MC-6-5_111223	MC-6-5	14	25	ERS606443	chow	GB 14924.3	NA	China	Southern Medical University in China	male	C57/BL6	not available	SAMEA3134511	MC-5
MH-0-3_111223	MH-0-3	6	25	ERS606444	chow	GB 14924.3	NA	China	Southern Medical University in China	male	C57/BL6	not available	SAMEA3134512	MH-3
MH-0-4_111223	MH-0-4	6	25	ERS606445	chow	GB 14924.3	NA	China	Southern Medical University in China	male	C57/BL6	not available	SAMEA3134513	MH-4
MH-0-5_111223	MH-0-5	6	25	ERS606446	chow	GB 14924.3	NA	China	Southern Medical University in China	male	C57/BL6	not available	SAMEA3134514	MH-5
MH-6-1_111223	MH-6-1	14	25	ERS606447	HF	GB 14924.3	NA	China	Southern Medical University in China	male	C57/BL6	not available	SAMEA3134515	MH-1
MH-6-2_111223	MH-6-2	14	25	ERS606448	HF	GB 14924.3	NA	China	Southern Medical University in China	male	C57/BL6	not available	SAMEA3134516	MH-2
MH-6-3_111223	MH-6-3	14	25	ERS606449	HF	GB 14924.3	NA	China	Southern Medical University in China	male	C57/BL6	not available	SAMEA3134517	MH-3
MH-6-4_111223	MH-6-4	14	25	ERS606450	HF	GB 14924.3	NA	China	Southern Medical University in China	male	C57/BL6	not available	SAMEA3134518	MH-4
MH-6-5_111223	MH-6-5	14	25	ERS606451	HF	GB 14924.3	NA	China	Southern Medical University in China	male	C57/BL6	not available	SAMEA3134519	MH-5
S-Fe1_120417	S-Fe1	12	NA	ERS606452	chow	Rodent diet 5021	Lab diet	Sweden	CMR(Jax Lab)	female	C57/BL6	20	SAMEA3134520	S Fe1
S-Fe2_120417	S-Fe2	12	NA	ERS606463	chow	Rodent diet 5021	Lab diet	Sweden	CMR(Jax Lab)	female	C57/BL6	19.6	SAMEA3134531	S Fe2
S-Fe3_120417	S-Fe3	12	NA	ERS606465	chow	Rodent diet 5021	Lab diet	Sweden	CMR(Jax Lab)	female	C57/BL6	18.8	SAMEA3134533	S Fe3
S-Fe4_120413	S-Fe4	12	NA	ERS606466	chow	Rodent diet 5021	Lab diet	Sweden	CMR(Jax Lab)	female	C57/BL6	19.5	SAMEA3134534	S Fe4
S-Fe5_120413	S-Fe5	12	NA	ERS606467	chow	Rodent diet 5021	Lab diet	Sweden	CMR(Jax Lab)	female	C57/BL6	20.3	SAMEA3134535	S Fe5
S-Fe6_120413	S-Fe6	12	NA	ERS606468	chow	Rodent diet 5021	Lab diet	Sweden	CMR(Jax Lab)	male	C57/BL6	26.9	SAMEA3134536	S Fe6
S-Fe7_120417	S-Fe7	12	NA	ERS606469	chow	Rodent diet 5021	Lab diet	Sweden	CMR(Jax Lab)	male	C57/BL6	25	SAMEA3134537	S Fe7
S-Fe8_120417	S-Fe8	13	NA	ERS606470	chow	Rodent diet 5021	Lab diet	Sweden	CMR(Jax Lab)	male	C57/BL6	28.8	SAMEA3134538	S Fe8
S-Fe9_120417	S-Fe9	13	NA	ERS606471	chow	Rodent diet 5021	Lab diet	Sweden	CMR(Jax Lab)	male	C57/BL6	28.7	SAMEA3134539	S Fe9
S-Fe10_120417	S-Fe10	13	NA	ERS606453	chow	Rodent diet 5021	Lab diet	Sweden	CMR(Jax Lab)	male	C57/BL6	24.7	SAMEA3134521	S Fe10
S-Fe11_120417	S-Fe11	13	NA	ERS606454	chow	Rodent diet 5021	Lab diet	Sweden	CMR(Taconic in US)	male	Swiss web	33.3	SAMEA3134522	S Fe11
S-Fe12_120417	S-Fe12	13	NA	ERS606455	chow	Rodent diet 5021	Lab diet	Sweden	CMR(Taconic in US)	male	Swiss web	32.1	SAMEA3134523	S Fe12
S-Fe13_120417	S-Fe13	13	NA	ERS606456	chow	Rodent diet 5021	Lab diet	Sweden	CMR(Taconic in US)	male	Swiss web	32.2	SAMEA3134524	S Fe13
S-Fe14_120416	S-Fe14	13	NA	ERS606457	chow	Rodent diet 5021	Lab diet	Sweden	CMR(Taconic in US)	male	Swiss web	30.7	SAMEA3134525	S Fe14
S-Fe15_120417	S-Fe15	13	NA	ERS606458	chow	Rodent diet 5021	Lab diet	Sweden	CMR(Taconic in US)	male	Swiss web	28.9	SAMEA3134526	S Fe15
S-Fe16_120417	S-Fe16	12	NA	ERS606459	chow	Rodent diet 5021	Lab diet	Sweden	CMR(Taconic in US)	female	Swiss web	27.9	SAMEA3134527	S Fe16
S-Fe17_120417	S-Fe17	12	NA	ERS606460	chow	Rodent diet 5021	Lab diet	Sweden	CMR(Taconic in US)	female	Swiss web	29	SAMEA3134528	S Fe17
S-Fe18_120417	S-Fe18	12	NA	ERS606461	chow	Rodent diet 5021	Lab diet	Sweden	CMR(Taconic in US)	female	Swiss web	26.8	SAMEA3134529	S Fe18
S-Fe19_120417	S-Fe19	12	NA	ERS606462	chow	Rodent diet 5021	Lab diet	Sweden	CMR(Taconic in US)	female	Swiss web	27.1	SAMEA3134530	S Fe19
S-Fe20_120416	S-Fe20	12	NA	ERS606464	chow	Rodent diet 5021	Lab diet	Sweden	CMR(Taconic in US)	female	Swiss web	28.9	SAMEA3134532	S Fe20

### Sheet: Wildmice
#name	microbiota	location	Gbp
wildmice_C1220	Wildmice-E2-W0	Feces	8.63
wildmice_C1221	Wildmice-E2-W0	Feces	9.61
wildmice_C1222	Wildmice-E2-W0	Feces	10.08
wildmice_C1223	Wildmice-E2-W0	Feces	8.58
wildmice_C1224	Wildmice-E1-W0	Feces	7.97
wildmice_C1225	Wildmice-E1-W0	Feces	8.63
wildmice_C1226	Wildmice-E2-W12	Feces	9.5
wildmice_C1227	Wildmice-E2-W12	Feces	8.82
wildmice_C1228	Wildmice-E2-W12	Feces	8.63
wildmice_C1229	Wildmice-E2-W12	Feces	8.93
wildmice_C1230	Wildmice-E2-W4	Feces	7.7
wildmice_C1231	Wildmice-E2-W12	Feces	9.68
wildmice_C1232	Wildmice-E2-W0	Feces	8.15
wildmice_C1233	Wildmice-E2-W0	Feces	8.64
wildmice_C1234	Wildmice-E1-W0	Feces	8.73
wildmice_C1235	Wildmice-E1-W0	Feces	9.05
wildmice_C1236	Wildmice-E1-W0	Feces	9.53
wildmice_C1237	Wildmice-E1-W0	Feces	8.4
wildmice_C1238	Wildmice-E2-W1	Feces	8.22
wildmice_C1239	Wildmice-E2-W1	Feces	7.89
wildmice_C1240	Wildmice-E1-W1	Feces	9.16
wildmice_C1241	Wildmice-E2-W1	Feces	8.77
wildmice_C1242	Wildmice-E2-W1	Feces	9.85
wildmice_C1243	Wildmice-E2-W1	Feces	8.44
wildmice_C1244	Wildmice-E1-W0	Feces	6.82
wildmice_C1245	Wildmice-E2-W0	Feces	7.68
wildmice_C1246	Wildmice-E2-W12	Feces	7.23
wildmice_C1247	Wildmice-E1-W0	Feces	7.4
wildmice_C1248	Wildmice-E2-W1	Feces	8.33
wildmice_C1249	Wildmice-E2-W1	Feces	8.06

### Sheet: all
SampleID	Microbiota	Location
China_10_110627	TacDK	Feces
China_1_110627	TacDK	Feces
China_1-1_110226	JaxUS	Feces
China_11_110627	TacDK	Feces
China_1-2_110226	JaxUS	Feces
China_1-3_110226	JaxUS	Feces
China_13_110627	TacDK	Feces
China_1-4_110302	JaxUS	Feces
China_14_110627	TacDK	Feces
China_1-5_110307	JaxUS	Feces
China_1-6_110307	JaxUS	Feces
China_16_110627	TacDK	Feces
China_1-7_110307	JaxUS	Feces
China_17_110627	TacDK	Feces
China_1-8_110307	JaxUS	Feces
China_19_110627	TacDK	Feces
China_1A-dyr1-07_100429	TacDK	Feces
China_1A-dyr2-07_110104	TacDK	Feces
China_1A-dyr3-06_091111	TacDK	Feces
China_1A-dyr3-07_091109	TacDK	Feces
China_1A-dyr4-07_110105	TacDK	Feces
China_1A-dyr5-06_091109	TacDK	Feces
China_1A-dyr5-07_091109	TacDK	Feces
China_1B-dyr11-07_110104	TacDK	Feces
China_1B-dyr12-07_110104	TacDK	Feces
China_1B-dyr7-07_100405	TacDK	Feces
China_1B-dyr9-07_110104	TacDK	Feces
China_20_110627	TacDK	Feces
China_2_110627	TacDK	Feces
China_2-1_110307	JaxUS	Feces
China_2-2_110307	JaxUS	Feces
China_22_110627	TacDK	Feces
China_2-3_110307	JaxUS	Feces
China_23_110627	TacDK	Feces
China_2-4_110307	JaxUS	Feces
China_2-5_110307	JaxUS	Feces
China_25_110627	TacDK	Feces
China_2-6_110307	JaxUS	Feces
China_26_110627	TacDK	Feces
China_2-7_110307	JaxUS	Feces
China_2-8_110307	JaxUS	Feces
China_28_110627	TacDK	Feces
China_29_110627	TacDK	Feces
China_2A-dyr13-06_091109	TacDK	Feces
China_2A-dyr13-07_091109	TacDK	Feces
China_2A-dyr14-06_091011	TacDK	Feces
China_2A-dyr14-06_101205	TacDK	Feces
China_2A-dyr14-07_091011	TacDK	Feces
China_2A-dyr14-07_101205	TacDK	Feces
China_2A-dyr16-06_091011	TacDK	Feces
China_2A-dyr16-06_101205	TacDK	Feces
China_2A-dyr16-07_091011	TacDK	Feces
China_2A-dyr16-07_101205	TacDK	Feces
China_2B-dyr19-06_100417	TacDK	Feces
China_2B-dyr23-07_100429	TacDK	Feces
China_2B-dyr24-06_100405	TacDK	Feces
China_2B-dyr24-06_101207	TacDK	Feces
China_2B-dyr24-07_100417	TacDK	Feces
China_3-1_110307	JaxUS	Feces
China_31_110531	TacDK	Feces
China_3-2_110307	JaxUS	Feces
China_32_110627	TacDK	Feces
China_3-3_110307	JaxUS	Feces
China_3-4_110307	JaxUS	Feces
China_34_110531	TacDK	Feces
China_3-5_110307	JaxUS	Feces
China_35_110627	TacDK	Feces
China_3-6_110307	JaxUS	Feces
China_3-7_110307	JaxUS	Feces
China_37_110531	TacDK	Feces
China_3-8_110307	JaxUS	Feces
China_38_110627	TacDK	Feces
China_3A-dyr30-06_091109	TacDK	Feces
China_3B-dyr31-06_100501	TacDK	Feces
China_3B-dyr31-06_101205	TacDK	Feces
China_3B-dyr36-06_100405	TacDK	Feces
China_40_110531	TacDK	Feces
China_4_110627	TacDK	Feces
China_4-1_110307	JaxUS	Feces
China_41_110627	TacDK	Feces
China_4-2_110307	JaxUS	Feces
China_4-3_110307	JaxUS	Feces
China_43_110531	TacDK	Feces
China_4-4_110307	JaxUS	Feces
China_4-5_110307	JaxUS	Feces
China_4-6_110307	JaxUS	Feces
China_46_110531	TacDK	Feces
China_4-7_110307	JaxUS	Feces
China_47_110627	TacDK	Feces
China_4-8_110307	JaxUS	Feces
China_49_110627	TacDK	Feces
China_50_110627	TacDK	Feces
China_5_110627	TacDK	Feces
China_5-1_110307	JaxUS	Feces
China_5-2_110307	JaxUS	Feces
China_52_110627	TacDK	Feces
China_5-3_110307	JaxUS	Feces
China_5-4_110307	JaxUS	Feces
China_54_110627	TacDK	Feces
China_5-5_110307	JaxUS	Feces
China_5-6_110307	JaxUS	Feces
China_5-7_110307	JaxUS	Feces
China_5-8_110307	JaxUS	Feces
China_6-1_110307	JaxUS	Feces
China_6-2_110307	JaxUS	Feces
China_6-3_110307	JaxUS	Feces
China_6-4_110307	JaxUS	Feces
China_6-5_110307	JaxUS	Feces
China_6-6_110307	JaxUS	Feces
China_6-7_110307	JaxUS	Feces
China_6-8_110307	JaxUS	Feces
China_7_110627	TacDK	Feces
China_7-1_110307	JaxUS	Feces
China_7-2_110307	JaxUS	Feces
China_7-3_110307	JaxUS	Feces
China_7-4_110307	JaxUS	Feces
China_7-5_110307	JaxUS	Feces
China_7-6_110307	JaxUS	Feces
China_7-7_110307	JaxUS	Feces
China_7-8_110307	JaxUS	Feces
China_8_110627	TacDK	Feces
China_8-1_110307	JaxUS	Feces
China_8-2_110307	JaxUS	Feces
China_8-3_110307	JaxUS	Feces
China_8-4_110307	JaxUS	Feces
China_8-5_110307	JaxUS	Feces
China_8-6_110307	JaxUS	Feces
China_8-7_110307	JaxUS	Feces
China_8-8_110307	JaxUS	Feces
China_D-Fe10_120416	TacDK	Feces
China_D-Fe1_120416	TacDK	Feces
China_D-Fe2_120416	TacDK	Feces
China_D-Fe3_120416	TacDK	Feces
China_D-Fe4_120416	TacDK	Feces
China_D-Fe5_120416	TacDK	Feces
China_D-Fe6_120416	TacDK	Feces
China_D-Fe7_120416	TacDK	Feces
China_D-Fe8_120416	TacDK	Feces
China_D-Fe9_120416	TacDK	Feces
China_G1-1A_111220	TacUS	Feces
China_G1-2A_111220	TacUS	Feces
China_G1-3A_111220	TacUS	Feces
China_G1-4A_111220	TacUS	Feces
China_G1-5A_111220	TacUS	Feces
China_G1-6A_111220	TacUS	Feces
China_G1-7A_111220	TacUS	Feces
China_G1-8A_111217	TacUS	Feces
China_Group2-1A_111217	TacUS	Feces
China_Group2-2A_111217	TacUS	Feces
China_Group2-3A_111217	TacUS	Feces
China_Group2-4A_111219	TacUS	Feces
China_Group2-5A_111219	TacUS	Feces
China_Group2-6A_111219	TacUS	Feces
China_Group2-7A_111219	TacUS	Feces
China_Group2-8A_111220	TacUS	Feces
China_MC-0-1_111223	SMUC	Feces
China_MC-0-3_111223	SMUC	Feces
China_MC-6-1_111223	SMUC	Feces
China_MC-6-2_111223	SMUC	Feces
China_MC-6-3_111223	SMUC	Feces
China_MC-6-4_111223	SMUC	Feces
China_MC-6-5_111223	SMUC	Feces
China_MH-0-3_111223	SMUC	Feces
China_MH-0-4_111223	SMUC	Feces
China_MH-0-5_111223	SMUC	Feces
China_MH-6-1_111223	SMUC	Feces
China_MH-6-2_111223	SMUC	Feces
China_MH-6-3_111223	SMUC	Feces
China_MH-6-4_111223	SMUC	Feces
China_MH-6-5_111223	SMUC	Feces
China_S-Fe10_120417	JaxUS-CMR	Feces
China_S-Fe11_120417	TacUS-CMR	Feces
China_S-Fe1_120417	JaxUS-CMR	Feces
China_S-Fe12_120417	TacUS-CMR	Feces
China_S-Fe13_120417	TacUS-CMR	Feces
China_S-Fe14_120416	TacUS-CMR	Feces
China_S-Fe15_120417	TacUS-CMR	Feces
China_S-Fe16_120417	TacUS-CMR	Feces
China_S-Fe17_120417	TacUS-CMR	Feces
China_S-Fe18_120417	TacUS-CMR	Feces
China_S-Fe19_120417	TacUS-CMR	Feces
China_S-Fe20_120416	TacUS-CMR	Feces
China_S-Fe2_120417	JaxUS-CMR	Feces
China_S-Fe3_120417	JaxUS-CMR	Feces
China_S-Fe4_120413	JaxUS-CMR	Feces
China_S-Fe5_120413	JaxUS-CMR	Feces
China_S-Fe6_120413	JaxUS-CMR	Feces
China_S-Fe7_120417	JaxUS-CMR	Feces
China_S-Fe8_120417	JaxUS-CMR	Feces
China_S-Fe9_120417	JaxUS-CMR	Feces
MIKI_ChR11_31_ChR11si	ChR-11	Ileum
MIKI_ChR11_32_ChR11ce	ChR-11	Cecum
MIKI_ChR11_33_ChR11co	ChR-11	Colon
MIKI_ChR11_34_ChR11si	ChR-11	Ileum
MIKI_ChR11_35_ChR11ce	ChR-11	Cecum
MIKI_ChR11_36_ChR11co	ChR-11	Colon
MIKI_ChR11_55_ChR11mp	ChR-11	Content
MIKI_ChR7-11_ch1x9	ChR-07	Content
MIKI_ChR7-12_chsi2x10	ChR-07	Ileum
MIKI_ChR7-13_chdc2x11	ChR-07	Colon
MIKI_ChR7_49_ChR7ce	ChR-07	Cecum
MIKI_ChR7-CharlesRivers_mp	ChR-07	Content
MIKI_ChR9_25_ChR9si	ChR-09	Ileum
MIKI_ChR9_26_ChR9ce	ChR-09	Cecum
MIKI_ChR9_27_ChR9co	ChR-09	Colon
MIKI_ChR9_28_ChR9si	ChR-09	Ileum
MIKI_ChR9_29_ChR9ce	ChR-09	Cecum
MIKI_ChR9_30_ChR9co	ChR-09	Colon
MIKI_ChR9_54_ChR9mp	ChR-09	Content
MIKI_Har_37_Harlan2si	Harlan-2	Ileum
MIKI_Har_38_Harlan2ce	Harlan-2	Cecum
MIKI_Har_39_Harlan2co	Harlan-2	Colon
MIKI_Har_40_Harlan2si	Harlan-2	Ileum
MIKI_Har_41_Harlan2ce	Harlan-2	Cecum
MIKI_Har_42_Harlan2co	Harlan-2	Colon
MIKI_Har_56_Harlan2mp	Harlan-2	Content
MIKI_HZI_1_HZIsi	HZI	Ileum
MIKI_HZI_2_HZIce	HZI	Cecum
MIKI_HZI_3_HZIco	HZI	Colon
MIKI_HZI-4_ASF_mp	HZI	Content
MIKI_HZI-MIKI1	HZI	Content
MIKI_JAN10c-2_JAN_in5	Janvier-10c	Content
MIKI_JAN10c-2_JAN_in5_mp	Janvier-10c	Content
MIKI_Jan10c_7_Jan10Csi	Janvier-10c	Ileum
MIKI_Jan10c_8_Jan10Cce	Janvier-10c	Cecum
MIKI_Jan10c_9_Jan10Cco	Janvier-10c	Colon
MIKI_JAN10c-MIKI3	Janvier-10c	Content
MIKI_JAN1a_43_Janvier1Asi	Janvier-1a	Ileum
MIKI_JAN1a_44_Janvier1Ace	Janvier-1a	Cecum
MIKI_JAN1a_45_Janvier1Aco	Janvier-1a	Colon
MIKI_JAN1a_46_Janvier1Asi	Janvier-1a	Ileum
MIKI_JAN1a_47_Janvier1Ace	Janvier-1a	Cecum
MIKI_JAN1a_48_Janvier1Aco	Janvier-1a	Colon
MIKI_JAN1a_57_Jan1Amp	Janvier-1a	Content
MIKI_N6-1_N6_in2	NLRP6	Content
MIKI_N6-1_N6_in2_mp	NLRP6	Content
MIKI_N6_4_N6si	NLRP6	Ileum
MIKI_N6_5_N6ce	NLRP6	Cecum
MIKI_N6_6_N6co	NLRP6	Colon
MIKI_N6-MIKI2	NLRP6	Content
MIKI_NCI_10_NCIsi	NCI	Ileum
MIKI_NCI_11_NCIce	NCI	Cecum
MIKI_NCI_12_NCIco	NCI	Colon
MIKI_NCI-3_1090_in7	NCI	Content
MIKI_NCI-3_1090_in7_mp	NCI	Content
MIKI_NCI-MIKI4	NCI	Content
MIKI_Tac130_20_Tac130ce	Tac-130	Cecum
MIKI_Tac130_21_Tac130co	Tac-130	Colon
MIKI_Tac130_22_Tac130si	Tac-130	Ileum
MIKI_Tac130_23_Tac130ce	Tac-130	Cecum
MIKI_Tac130_24_Tac130co	Tac-130	Colon
MIKI_Tac130_53_Tac130mp	Tac-130	Content
MIKI_Tac401_13_Tac401si	Tac-401	Ileum
MIKI_Tac401_14_Tac401ce	Tac-401	Cecum
MIKI_Tac401_15_Tac401co	Tac-401	Colon
MIKI_Tac401_16_Tac401si	Tac-401	Ileum
MIKI_Tac401_17_Tac401ce	Tac-401	Cecum
MIKI_Tac401_18_Tac401co	Tac-401	Colon
MIKI_Tac401_19_Tac130si	Tac-401	Ileum
MIKI_Tac401_52_Tac401mp	Tac-401	Content
MIKI_Tac809-10_tdc2x8	Tac-809	Colon
MIKI_Tac809_50_Tac809ce	Tac-809	Cecum
MIKI_Tac809-8_tac1x6	Tac-809	Content
MIKI_Tac809-9_tsi2x7	Tac-809	Ileum
MIKI_Tac809-Taconic_mp	Tac-809	Content
Munich_Cecal	Munich	Cecum
Munich_Feces	Munich	Feces
Munich_Ileum	Munich	Ileum
wildmice_C1220	Wildmice-E2	Feces
wildmice_C1221	Wildmice-E2	Feces
wildmice_C1222	Wildmice-E2	Feces
wildmice_C1223	Wildmice-E2	Feces
wildmice_C1224	Wildmice-E1	Feces
wildmice_C1225	Wildmice-E1	Feces
wildmice_C1226	Wildmice-E2	Feces
wildmice_C1227	Wildmice-E2	Feces
wildmice_C1228	Wildmice-E2	Feces
wildmice_C1229	Wildmice-E2	Feces
wildmice_C1230	Wildmice-E2	Feces
wildmice_C1231	Wildmice-E2	Feces
wildmice_C1232	Wildmice-E2	Feces
wildmice_C1233	Wildmice-E2	Feces
wildmice_C1234	Wildmice-E1	Feces
wildmice_C1235	Wildmice-E1	Feces
wildmice_C1236	Wildmice-E1	Feces
wildmice_C1237	Wildmice-E1	Feces
wildmice_C1238	Wildmice-E2	Feces
wildmice_C1239	Wildmice-E2	Feces
wildmice_C1240	Wildmice-E1	Feces
wildmice_C1241	Wildmice-E2	Feces
wildmice_C1242	Wildmice-E2	Feces
wildmice_C1243	Wildmice-E2	Feces
wildmice_C1244	Wildmice-E1	Feces
wildmice_C1245	Wildmice-E2	Feces
wildmice_C1246	Wildmice-E2	Feces
wildmice_C1247	Wildmice-E1	Feces
wildmice_C1248	Wildmice-E2	Feces
wildmice_C1249	Wildmice-E2	Feces
